# Updated Metabolome Annotation Reveals Plasma and Fecal Metabolic Signatures Modulated by Microbiota Transplant Therapy in Autism Spectrum Disorder

**DOI:** 10.1101/2024.12.16.628826

**Authors:** Khemlal Nirmalkar, Fatir Qureshi, Dae-Wook Kang, Manish Muchapothula, Evelyn Takyi, Blake Dirks, Christina K. Flynn, Juergen Hahn, James B. Adams, Rosa Krajmalnik-Brown

## Abstract

While Autism Spectrum Disorder (ASD) is diagnosed through behavioral symptoms and psychometric evaluations, it has also been associated with distinct metabolomic patterns. A previous clinical trial of Microbiota Transplant Therapy (MTT) in children with ASD and gastrointestinal (GI) issues revealed significant differences in plasma metabolomics between children with ASD and their typically developing (TD) counterparts, which diminished after MTT. The objective of this study was to reanalyze the plasma and fecal samples using updated metabolomics libraries at Metabolon together with a comprehensive panel of statistical methods to provide deeper insights into ASD-related metabolic differences and the impact of MTT. Compared with the original analysis, the updated annotation identified substantially more annotated metabolites and uncovered additional plasma and fecal metabolic changes associated with MTT. The reanalysis highlighted specific metabolites whose relative peak intensities differed between the ASD and TD groups, as well as metabolites with significant changes following MTT. Several plasma metabolites, including sarcosine, iminodiacetate, caproate, and caprylate, initially showed significant differences between the ASD and TD groups but shifted to resemble TD levels after MTT. In fecal samples, *p*-cresol sulfate and sphingolipids emerged as metabolites with altered intensities following MTT. Multivariate Fisher’s Discriminant Analysis (FDA) with leave-one-out cross-validation revealed that a set of metabolites including *p*-cresol sulfate, hydroxyproline, and caprylate could robustly classify the ASD and TD cohorts before treatment. However, after treatment, the same FDA model could no longer distinguish the two groups, as FDA scores became similar to those of the TD cohort.

These findings improve our understanding of ASD-associated metabolic alterations and demonstrate that reanalysis of existing untargeted metabolomics datasets using updated metabolite annotation resources and complementary statistical approaches can reveal biologically relevant metabolite changes that were not detected previously. Larger studies with placebo-controlled designs are needed to validate these findings, further define the underlying biochemical pathways, and evaluate their potential for developing personalized therapeutic strategies.

**IMPORTANCE:** Reanalysis of existing untargeted metabolomics datasets using updated metabolite annotation resources and complementary statistical approaches can reveal biological insights that were not apparent in earlier analyses. By leveraging updated metabolomics libraries and expanded statistical analyses, we identified additional annotated metabolites and uncovered plasma and fecal metabolic changes associated with autism spectrum disorder (ASD) and Microbiota Transplant Therapy (MTT). Several metabolites, including sarcosine, caprylate, and *p*-cresol sulfate, distinguished children with ASD from typically developing (TD) controls at baseline and shifted toward TD-like profiles following MTT. These findings demonstrate the value of periodically reanalyzing legacy metabolomics datasets as annotation resources improve, providing a more comprehensive understanding of disease-associated metabolic alterations and therapeutic responses.
