## Supplementary material for "Updated Metabolome Annotation Reveals Plasma and Fecal Metabolic Signatures Modulated by Microbiota Transplant Therapy in Autism Spectrum Disorder": na

### Sheet: SuperPathway_overview
	Super Pathway (SP)	metabolites (n)	sig metabolites (p<0.05)	sig % (respective SP)	sig % (respect to total)	Between groups (old vs new data)
	Amino Acid	139	125	89.93	23.8095	ASD Baseline
	Carbohydrate	19	18	94.74	3.42857	ASD Baseline
	Cofactors and Vitamins	22	20	90.91	3.80952	ASD Baseline		note
	Energy	7	7	100	1.33333	ASD Baseline		sig;significant
	Lipid	202	185	91.58	35.2381	ASD Baseline		SP;Super Pathway
	Nucleotide	29	29	100	5.52381	ASD Baseline
	Peptide	23	23	100	4.38095	ASD Baseline
	Xenobiotics	84	77	91.67	14.6667	ASD Baseline
	Total	525	484	NA	92.1905	ASD Baseline
	Amino Acid	139	129	92.81	24.5714	3 weeks
	Carbohydrate	19	18	94.74	3.42857	3 weeks
	Cofactors and Vitamins	22	22	100	4.19048	3 weeks
	Energy	7	7	100	1.33333	3 weeks
	Lipid	202	187	92.57	35.619	3 weeks
	Nucleotide	29	29	100	5.52381	3 weeks
	Peptide	23	23	100	4.38095	3 weeks
	Xenobiotics	84	80	95.24	15.2381	3 weeks
	Total	525	495	NA	94.2857	3 weeks
	Amino Acid	139	122	87.77	23.2381	10 weeks
	Carbohydrate	19	18	94.74	3.42857	10 weeks
	Cofactors and Vitamins	22	20	90.91	3.80952	10 weeks
	Energy	7	7	100	1.33333	10 weeks
	Lipid	202	183	90.59	34.8571	10 weeks
	Nucleotide	29	29	100	5.52381	10 weeks
	Peptide	23	23	100	4.38095	10 weeks
	Xenobiotics	84	79	94.05	15.0476	10 weeks
	Total	525	481	NA	91.619	10 weeks
	Amino Acid	139	127	91.37	24.1905	TD
	Carbohydrate	19	19	100	3.61905	TD
	Cofactors and Vitamins	22	22	100	4.19048	TD
	Energy	7	7	100	1.33333	TD
	Lipid	202	199	98.51	37.9048	TD
	Nucleotide	29	29	100	5.52381	TD
	Peptide	23	23	100	4.38095	TD
	Xenobiotics	84	81	96.43	15.4286	TD
	Total	525	507	786.31	96.5714	TD
