## Supplementary material for "Updated Metabolome Annotation Reveals Plasma and Fecal Metabolic Signatures Modulated by Microbiota Transplant Therapy in Autism Spectrum Disorder": na

### Sheet: metabolites_overview
	Super Pathway (SP)	metabolites (n)	sig metabolites (p<0.05)	sig % (respective SP)	sig % (respect to total)	Between groups (old vs new data)
	Amino Acid	182	137	75.27	22.6073	ASD Baseline		note
	Carbohydrate	24	19	79.17	3.13531	ASD Baseline		sig;significant
	Cofactors and Vitamins	40	32	80	5.28053	ASD Baseline		SP;Super Pathway
	Energy	8	3	37.5	0.49505	ASD Baseline
	Lipid	168	126	75	20.7921	ASD Baseline
	Nucleotide	39	33	84.62	5.44554	ASD Baseline
	Peptide	39	36	92.31	5.94059	ASD Baseline
	Xenobiotics	106	94	88.68	15.5116	ASD Baseline
	Total paired Metabolites	606	480	NA	79.2079
	Amino Acid	182	12	6.59	1.9802	ASD 3 weeks
	Carbohydrate	24	5	20.83	0.825083	ASD 3 weeks
	Cofactors and Vitamins	40	5	12.5	0.825083	ASD 3 weeks
	Energy	8	1	12.5	0.165017	ASD 3 weeks
	Lipid	168	9	5.36	1.48515	ASD 3 weeks
	Nucleotide	39	8	20.51	1.32013	ASD 3 weeks
	Peptide	39	2	5.13	0.330033	ASD 3 weeks
	Xenobiotics	106	5	4.72	0.825083	ASD 3 weeks
	Total paired Metabolites	606	47	NA	7.75578
	Amino Acid	182	127	69.78	20.9571	ASD 10 weeks
	Carbohydrate	24	17	70.83	2.80528	ASD 10 weeks
	Cofactors and Vitamins	40	31	77.5	5.11551	ASD 10 weeks
	Energy	8	4	50	0.660066	ASD 10 weeks
	Lipid	168	126	75	20.7921	ASD 10 weeks
	Nucleotide	39	32	82.05	5.28053	ASD 10 weeks
	Peptide	39	39	100	6.43564	ASD 10 weeks
	Xenobiotics	106	86	81.13	14.1914	ASD 10 weeks
	Total paired Metabolites	606	462	NA	76.2376
	Amino Acid	182	38	20.88	6.27063	ASD 18 weeks
	Carbohydrate	24	4	16.67	0.660066	ASD 18 weeks
	Cofactors and Vitamins	40	6	15	0.990099	ASD 18 weeks
	Energy	8	1	12.5	0.165017	ASD 18 weeks
	Lipid	168	14	8.33	2.31023	ASD 18 weeks
	Nucleotide	39	11	28.21	1.81518	ASD 18 weeks
	Peptide	39	7	17.95	1.15512	ASD 18 weeks
	Xenobiotics	106	3	2.83	0.49505	ASD 18 weeks
	Total paired Metabolites	606	84	NA	13.8614
	Amino Acid	182	133	73.08	21.9472	TD
	Carbohydrate	24	18	75	2.9703	TD
	Cofactors and Vitamins	40	29	72.5	4.78548	TD
	Energy	8	2	25	0.330033	TD
	Lipid	168	133	79.17	21.9472	TD
	Nucleotide	39	28	71.79	4.62046	TD
	Peptide	39	37	94.87	6.10561	TD
	Xenobiotics	106	89	83.96	14.6865	TD
	Total paired Metabolites	606	469	NA	77.3927
