## Supplementary material for "Updated Metabolome Annotation Reveals Plasma and Fecal Metabolic Signatures Modulated by Microbiota Transplant Therapy in Autism Spectrum Disorder": na

### Sheet: ASD Baseline
Super Pathway (SP)	Sub Pathway (SubP)	Metabolites (n)	significant (p<0.05)	Total metabolites under SP	Significant % for SubP	Significant % for SP	Significant % for total metabolites	Between groups (old vs new data)
Amino Acid	Alanine and Aspartate Metabolism	5	4	139	80	2.88	0.76	ASD Baseline
Amino Acid	Creatine Metabolism	3	2	139	66.67	1.44	0.38	ASD Baseline
Amino Acid	Glutamate Metabolism	10	9	139	90	6.47	1.71	ASD Baseline
Amino Acid	Glutathione Metabolism	5	5	139	100	3.6	0.95	ASD Baseline
Amino Acid	Glycine, Serine and Threonine Metabolism	9	7	139	77.78	5.04	1.33	ASD Baseline
Amino Acid	Guanidino and Acetamido Metabolism	1	1	139	100	0.72	0.19	ASD Baseline
Amino Acid	Histidine Metabolism	9	9	139	100	6.47	1.71	ASD Baseline
Amino Acid	Leucine, Isoleucine and Valine Metabolism	17	17	139	100	12.23	3.24	ASD Baseline
Amino Acid	Lysine Metabolism	8	7	139	87.5	5.04	1.33	ASD Baseline
Amino Acid	Methionine, Cysteine, SAM and Taurine Metabolism	17	16	139	94.12	11.51	3.05	ASD Baseline
Amino Acid	Phenylalanine and Tyrosine Metabolism	21	19	139	90.48	13.67	3.62	ASD Baseline
Amino Acid	Polyamine Metabolism	5	5	139	100	3.6	0.95	ASD Baseline
Amino Acid	Tryptophan Metabolism	15	14	139	93.33	10.07	2.67	ASD Baseline
Amino Acid	Urea cycle; Arginine and Proline Metabolism	14	10	139	71.43	7.19	1.9	ASD Baseline
Carbohydrate	Aminosugar Metabolism	4	4	19	100	21.05	0.76	ASD Baseline
Carbohydrate	Fructose, Mannose and Galactose Metabolism	4	4	19	100	21.05	0.76	ASD Baseline
Carbohydrate	Glycogen Metabolism	3	3	19	100	15.79	0.57	ASD Baseline
Carbohydrate	Glycolysis, Gluconeogenesis, and Pyruvate Metabolism	6	5	19	83.33	26.32	0.95	ASD Baseline
Carbohydrate	Pentose Metabolism	2	2	19	100	10.53	0.38	ASD Baseline
Cofactors and Vitamins	Ascorbate and Aldarate Metabolism	2	1	22	50	4.55	0.19	ASD Baseline
Cofactors and Vitamins	Hemoglobin and Porphyrin Metabolism	3	3	22	100	13.64	0.57	ASD Baseline
Cofactors and Vitamins	Nicotinate and Nicotinamide Metabolism	7	6	22	85.71	27.27	1.14	ASD Baseline
Cofactors and Vitamins	Tocopherol Metabolism	7	7	22	100	31.82	1.33	ASD Baseline
Cofactors and Vitamins	Vitamin A Metabolism	1	1	22	100	4.55	0.19	ASD Baseline
Cofactors and Vitamins	Vitamin B6 Metabolism	2	2	22	100	9.09	0.38	ASD Baseline
Energy	Oxidative Phosphorylation	1	1	7	100	14.29	0.19	ASD Baseline
Energy	TCA Cycle	6	6	7	100	85.71	1.14	ASD Baseline
Lipid	Carnitine Metabolism	2	1	202	50	0.5	0.19	ASD Baseline
Lipid	Endocannabinoid	3	3	202	100	1.49	0.57	ASD Baseline
Lipid	Fatty Acid Metabolism (also BCAA Metabolism)	3	3	202	100	1.49	0.57	ASD Baseline
Lipid	Fatty Acid Metabolism(Acyl Carnitine)	6	6	202	100	2.97	1.14	ASD Baseline
Lipid	Fatty Acid Metabolism(Acyl Glycine)	1	1	202	100	0.5	0.19	ASD Baseline
Lipid	Fatty Acid Synthesis	1	1	202	100	0.5	0.19	ASD Baseline
Lipid	Fatty Acid, Amino	2	2	202	100	0.99	0.38	ASD Baseline
Lipid	Fatty Acid, Dicarboxylate	6	5	202	83.33	2.48	0.95	ASD Baseline
Lipid	Fatty Acid, Dihydroxy	2	2	202	100	0.99	0.38	ASD Baseline
Lipid	Fatty Acid, Monohydroxy	12	12	202	100	5.94	2.29	ASD Baseline
Lipid	Glycerolipid Metabolism	3	3	202	100	1.49	0.57	ASD Baseline
Lipid	Inositol Metabolism	2	2	202	100	0.99	0.38	ASD Baseline
Lipid	Ketone Bodies	2	1	202	50	0.5	0.19	ASD Baseline
Lipid	Long Chain Fatty Acid	13	9	202	69.23	4.46	1.71	ASD Baseline
Lipid	Lysolipid	17	16	202	94.12	7.92	3.05	ASD Baseline
Lipid	Lysoplasmalogen	5	5	202	100	2.48	0.95	ASD Baseline
Lipid	Medium Chain Fatty Acid	7	7	202	100	3.47	1.33	ASD Baseline
Lipid	Mevalonate Metabolism	1	1	202	100	0.5	0.19	ASD Baseline
Lipid	Monoacylglycerol	5	5	202	100	2.48	0.95	ASD Baseline
Lipid	Phosphatidylserine (PS)	2	2	202	100	0.99	0.38	ASD Baseline
Lipid	Phospholipid Metabolism	26	19	202	73.08	9.41	3.62	ASD Baseline
Lipid	Plasmalogen	11	11	202	100	5.45	2.1	ASD Baseline
Lipid	Polyunsaturated Fatty Acid (n3 and n6)	8	7	202	87.5	3.47	1.33	ASD Baseline
Lipid	Primary Bile Acid Metabolism	7	7	202	100	3.47	1.33	ASD Baseline
Lipid	Secondary Bile Acid Metabolism	14	14	202	100	6.93	2.67	ASD Baseline
Lipid	Sphingolipid Metabolism	20	19	202	95	9.41	3.62	ASD Baseline
Lipid	Steroid	20	20	202	100	9.9	3.81	ASD Baseline
Lipid	Sterol	1	1	202	100	0.5	0.19	ASD Baseline
Nucleotide	Purine Metabolism, (Hypo)Xanthine/Inosine containing	7	7	29	100	24.14	1.33	ASD Baseline
Nucleotide	Purine Metabolism, Adenine containing	6	6	29	100	20.69	1.14	ASD Baseline
Nucleotide	Purine Metabolism, Guanine containing	2	2	29	100	6.9	0.38	ASD Baseline
Nucleotide	Pyrimidine Metabolism, Cytidine containing	3	3	29	100	10.34	0.57	ASD Baseline
Nucleotide	Pyrimidine Metabolism, Orotate containing	2	2	29	100	6.9	0.38	ASD Baseline
Nucleotide	Pyrimidine Metabolism, Thymine containing	2	2	29	100	6.9	0.38	ASD Baseline
Nucleotide	Pyrimidine Metabolism, Uracil containing	7	7	29	100	24.14	1.33	ASD Baseline
Peptide	Dipeptide	4	4	23	100	17.39	0.76	ASD Baseline
Peptide	Dipeptide Derivative	3	3	23	100	13.04	0.57	ASD Baseline
Peptide	Gamma-glutamyl Amino Acid	16	16	23	100	69.57	3.05	ASD Baseline
Xenobiotics	Bacterial/Fungal	1	1	84	100	1.19	0.19	ASD Baseline
Xenobiotics	Benzoate Metabolism	12	12	84	100	14.29	2.29	ASD Baseline
Xenobiotics	Chemical	13	12	84	92.31	14.29	2.29	ASD Baseline
Xenobiotics	Drug	19	17	84	89.47	20.24	3.24	ASD Baseline
Xenobiotics	Food Component/Plant	25	22	84	88	26.19	4.19	ASD Baseline
Xenobiotics	Xanthine Metabolism	14	13	84	92.86	15.48	2.48	ASD Baseline

### Sheet: 3 Weeks
Super Pathway (SP)	Sub Pathway (SubP)	Metabolites (n)	significant (p<0.05)	Total metabolites under SP	Significant % for SubP	Significant % for SP	Significant % for total metabolites	Between groups (old vs new data)
Amino Acid	Alanine and Aspartate Metabolism	5	4	139	80	2.88	0.76	3 weeks
Amino Acid	Creatine Metabolism	3	2	139	66.67	1.44	0.38	3 weeks
Amino Acid	Glutamate Metabolism	10	10	139	100	7.19	1.9	3 weeks
Amino Acid	Glutathione Metabolism	5	5	139	100	3.6	0.95	3 weeks
Amino Acid	Glycine, Serine and Threonine Metabolism	9	8	139	88.89	5.76	1.52	3 weeks
Amino Acid	Guanidino and Acetamido Metabolism	1	1	139	100	0.72	0.19	3 weeks
Amino Acid	Histidine Metabolism	9	9	139	100	6.47	1.71	3 weeks
Amino Acid	Leucine, Isoleucine and Valine Metabolism	17	17	139	100	12.23	3.24	3 weeks
Amino Acid	Lysine Metabolism	8	7	139	87.5	5.04	1.33	3 weeks
Amino Acid	Methionine, Cysteine, SAM and Taurine Metabolism	17	16	139	94.12	11.51	3.05	3 weeks
Amino Acid	Phenylalanine and Tyrosine Metabolism	21	20	139	95.24	14.39	3.81	3 weeks
Amino Acid	Polyamine Metabolism	5	5	139	100	3.6	0.95	3 weeks
Amino Acid	Tryptophan Metabolism	15	15	139	100	10.79	2.86	3 weeks
Amino Acid	Urea cycle; Arginine and Proline Metabolism	14	10	139	71.43	7.19	1.9	3 weeks
Carbohydrate	Aminosugar Metabolism	4	4	19	100	21.05	0.76	3 weeks
Carbohydrate	Fructose, Mannose and Galactose Metabolism	4	4	19	100	21.05	0.76	3 weeks
Carbohydrate	Glycogen Metabolism	3	3	19	100	15.79	0.57	3 weeks
Carbohydrate	Glycolysis, Gluconeogenesis, and Pyruvate Metabolism	6	5	19	83.33	26.32	0.95	3 weeks
Carbohydrate	Pentose Metabolism	2	2	19	100	10.53	0.38	3 weeks
Cofactors and Vitamins	Ascorbate and Aldarate Metabolism	2	2	22	100	9.09	0.38	3 weeks
Cofactors and Vitamins	Hemoglobin and Porphyrin Metabolism	3	3	22	100	13.64	0.57	3 weeks
Cofactors and Vitamins	Nicotinate and Nicotinamide Metabolism	7	7	22	100	31.82	1.33	3 weeks
Cofactors and Vitamins	Tocopherol Metabolism	7	7	22	100	31.82	1.33	3 weeks
Cofactors and Vitamins	Vitamin A Metabolism	1	1	22	100	4.55	0.19	3 weeks
Cofactors and Vitamins	Vitamin B6 Metabolism	2	2	22	100	9.09	0.38	3 weeks
Energy	Oxidative Phosphorylation	1	1	7	100	14.29	0.19	3 weeks
Energy	TCA Cycle	6	6	7	100	85.71	1.14	3 weeks
Lipid	Carnitine Metabolism	2	0	202	0	0	0	3 weeks
Lipid	Endocannabinoid	3	3	202	100	1.49	0.57	3 weeks
Lipid	Fatty Acid Metabolism (also BCAA Metabolism)	3	3	202	100	1.49	0.57	3 weeks
Lipid	Fatty Acid Metabolism(Acyl Carnitine)	6	5	202	83.33	2.48	0.95	3 weeks
Lipid	Fatty Acid Metabolism(Acyl Glycine)	1	1	202	100	0.5	0.19	3 weeks
Lipid	Fatty Acid Synthesis	1	1	202	100	0.5	0.19	3 weeks
Lipid	Fatty Acid, Amino	2	2	202	100	0.99	0.38	3 weeks
Lipid	Fatty Acid, Dicarboxylate	6	5	202	83.33	2.48	0.95	3 weeks
Lipid	Fatty Acid, Dihydroxy	2	2	202	100	0.99	0.38	3 weeks
Lipid	Fatty Acid, Monohydroxy	12	12	202	100	5.94	2.29	3 weeks
Lipid	Glycerolipid Metabolism	3	3	202	100	1.49	0.57	3 weeks
Lipid	Inositol Metabolism	2	2	202	100	0.99	0.38	3 weeks
Lipid	Ketone Bodies	2	1	202	50	0.5	0.19	3 weeks
Lipid	Long Chain Fatty Acid	13	12	202	92.31	5.94	2.29	3 weeks
Lipid	Lysolipid	17	17	202	100	8.42	3.24	3 weeks
Lipid	Lysoplasmalogen	5	5	202	100	2.48	0.95	3 weeks
Lipid	Medium Chain Fatty Acid	7	6	202	85.71	2.97	1.14	3 weeks
Lipid	Mevalonate Metabolism	1	1	202	100	0.5	0.19	3 weeks
Lipid	Monoacylglycerol	5	5	202	100	2.48	0.95	3 weeks
Lipid	Phosphatidylserine (PS)	2	2	202	100	0.99	0.38	3 weeks
Lipid	Phospholipid Metabolism	26	21	202	80.77	10.4	4	3 weeks
Lipid	Plasmalogen	11	11	202	100	5.45	2.1	3 weeks
Lipid	Polyunsaturated Fatty Acid (n3 and n6)	8	6	202	75	2.97	1.14	3 weeks
Lipid	Primary Bile Acid Metabolism	7	6	202	85.71	2.97	1.14	3 weeks
Lipid	Secondary Bile Acid Metabolism	14	14	202	100	6.93	2.67	3 weeks
Lipid	Sphingolipid Metabolism	20	20	202	100	9.9	3.81	3 weeks
Lipid	Steroid	20	20	202	100	9.9	3.81	3 weeks
Lipid	Sterol	1	1	202	100	0.5	0.19	3 weeks
Nucleotide	Purine Metabolism, (Hypo)Xanthine/Inosine containing	7	7	29	100	24.14	1.33	3 weeks
Nucleotide	Purine Metabolism, Adenine containing	6	6	29	100	20.69	1.14	3 weeks
Nucleotide	Purine Metabolism, Guanine containing	2	2	29	100	6.9	0.38	3 weeks
Nucleotide	Pyrimidine Metabolism, Cytidine containing	3	3	29	100	10.34	0.57	3 weeks
Nucleotide	Pyrimidine Metabolism, Orotate containing	2	2	29	100	6.9	0.38	3 weeks
Nucleotide	Pyrimidine Metabolism, Thymine containing	2	2	29	100	6.9	0.38	3 weeks
Nucleotide	Pyrimidine Metabolism, Uracil containing	7	7	29	100	24.14	1.33	3 weeks
Peptide	Dipeptide	4	4	23	100	17.39	0.76	3 weeks
Peptide	Dipeptide Derivative	3	3	23	100	13.04	0.57	3 weeks
Peptide	Gamma-glutamyl Amino Acid	16	16	23	100	69.57	3.05	3 weeks
Xenobiotics	Bacterial/Fungal	1	1	84	100	1.19	0.19	3 weeks
Xenobiotics	Benzoate Metabolism	12	12	84	100	14.29	2.29	3 weeks
Xenobiotics	Chemical	13	13	84	100	15.48	2.48	3 weeks
Xenobiotics	Drug	19	18	84	94.74	21.43	3.43	3 weeks
Xenobiotics	Food Component/Plant	25	23	84	92	27.38	4.38	3 weeks
Xenobiotics	Xanthine Metabolism	14	13	84	92.86	15.48	2.48	3 weeks

### Sheet: 10 Weeks
Super Pathway (SP)	Sub Pathway (SubP)	Metabolites (n)	significant (p<0.05)	Total metabolites under SP	Significant % for SubP	Significant % for SP	Significant % for total metabolites	Between groups (old vs new data)
Amino Acid	Alanine and Aspartate Metabolism	5	4	139	80	2.88	0.76	10 weeks
Amino Acid	Creatine Metabolism	3	2	139	66.67	1.44	0.38	10 weeks
Amino Acid	Glutamate Metabolism	10	9	139	90	6.47	1.71	10 weeks
Amino Acid	Glutathione Metabolism	5	5	139	100	3.6	0.95	10 weeks
Amino Acid	Glycine, Serine and Threonine Metabolism	9	8	139	88.89	5.76	1.52	10 weeks
Amino Acid	Guanidino and Acetamido Metabolism	1	1	139	100	0.72	0.19	10 weeks
Amino Acid	Histidine Metabolism	9	9	139	100	6.47	1.71	10 weeks
Amino Acid	Leucine, Isoleucine and Valine Metabolism	17	14	139	82.35	10.07	2.67	10 weeks
Amino Acid	Lysine Metabolism	8	7	139	87.5	5.04	1.33	10 weeks
Amino Acid	Methionine, Cysteine, SAM and Taurine Metabolism	17	16	139	94.12	11.51	3.05	10 weeks
Amino Acid	Phenylalanine and Tyrosine Metabolism	21	17	139	80.95	12.23	3.24	10 weeks
Amino Acid	Polyamine Metabolism	5	5	139	100	3.6	0.95	10 weeks
Amino Acid	Tryptophan Metabolism	15	15	139	100	10.79	2.86	10 weeks
Amino Acid	Urea cycle; Arginine and Proline Metabolism	14	10	139	71.43	7.19	1.9	10 weeks
Carbohydrate	Aminosugar Metabolism	4	4	19	100	21.05	0.76	10 weeks
Carbohydrate	Fructose, Mannose and Galactose Metabolism	4	4	19	100	21.05	0.76	10 weeks
Carbohydrate	Glycogen Metabolism	3	3	19	100	15.79	0.57	10 weeks
Carbohydrate	Glycolysis, Gluconeogenesis, and Pyruvate Metabolism	6	5	19	83.33	26.32	0.95	10 weeks
Carbohydrate	Pentose Metabolism	2	2	19	100	10.53	0.38	10 weeks
Cofactors and Vitamins	Ascorbate and Aldarate Metabolism	2	1	22	50	4.55	0.19	10 weeks
Cofactors and Vitamins	Hemoglobin and Porphyrin Metabolism	3	3	22	100	13.64	0.57	10 weeks
Cofactors and Vitamins	Nicotinate and Nicotinamide Metabolism	7	6	22	85.71	27.27	1.14	10 weeks
Cofactors and Vitamins	Tocopherol Metabolism	7	7	22	100	31.82	1.33	10 weeks
Cofactors and Vitamins	Vitamin A Metabolism	1	1	22	100	4.55	0.19	10 weeks
Cofactors and Vitamins	Vitamin B6 Metabolism	2	2	22	100	9.09	0.38	10 weeks
Energy	Oxidative Phosphorylation	1	1	7	100	14.29	0.19	10 weeks
Energy	TCA Cycle	6	6	7	100	85.71	1.14	10 weeks
Lipid	Carnitine Metabolism	2	1	202	50	0.5	0.19	10 weeks
Lipid	Endocannabinoid	3	3	202	100	1.49	0.57	10 weeks
Lipid	Fatty Acid Metabolism (also BCAA Metabolism)	3	3	202	100	1.49	0.57	10 weeks
Lipid	Fatty Acid Metabolism(Acyl Carnitine)	6	5	202	83.33	2.48	0.95	10 weeks
Lipid	Fatty Acid Metabolism(Acyl Glycine)	1	1	202	100	0.5	0.19	10 weeks
Lipid	Fatty Acid Synthesis	1	1	202	100	0.5	0.19	10 weeks
Lipid	Fatty Acid, Amino	2	2	202	100	0.99	0.38	10 weeks
Lipid	Fatty Acid, Dicarboxylate	6	5	202	83.33	2.48	0.95	10 weeks
Lipid	Fatty Acid, Dihydroxy	2	2	202	100	0.99	0.38	10 weeks
Lipid	Fatty Acid, Monohydroxy	12	12	202	100	5.94	2.29	10 weeks
Lipid	Glycerolipid Metabolism	3	3	202	100	1.49	0.57	10 weeks
Lipid	Inositol Metabolism	2	2	202	100	0.99	0.38	10 weeks
Lipid	Ketone Bodies	2	1	202	50	0.5	0.19	10 weeks
Lipid	Long Chain Fatty Acid	13	8	202	61.54	3.96	1.52	10 weeks
Lipid	Lysolipid	17	16	202	94.12	7.92	3.05	10 weeks
Lipid	Lysoplasmalogen	5	5	202	100	2.48	0.95	10 weeks
Lipid	Medium Chain Fatty Acid	7	7	202	100	3.47	1.33	10 weeks
Lipid	Mevalonate Metabolism	1	1	202	100	0.5	0.19	10 weeks
Lipid	Monoacylglycerol	5	5	202	100	2.48	0.95	10 weeks
Lipid	Phosphatidylserine (PS)	2	2	202	100	0.99	0.38	10 weeks
Lipid	Phospholipid Metabolism	26	20	202	76.92	9.9	3.81	10 weeks
Lipid	Plasmalogen	11	11	202	100	5.45	2.1	10 weeks
Lipid	Polyunsaturated Fatty Acid (n3 and n6)	8	6	202	75	2.97	1.14	10 weeks
Lipid	Primary Bile Acid Metabolism	7	6	202	85.71	2.97	1.14	10 weeks
Lipid	Secondary Bile Acid Metabolism	14	14	202	100	6.93	2.67	10 weeks
Lipid	Sphingolipid Metabolism	20	20	202	100	9.9	3.81	10 weeks
Lipid	Steroid	20	20	202	100	9.9	3.81	10 weeks
Lipid	Sterol	1	1	202	100	0.5	0.19	10 weeks
Nucleotide	Purine Metabolism, (Hypo)Xanthine/Inosine containing	7	7	29	100	24.14	1.33	10 weeks
Nucleotide	Purine Metabolism, Adenine containing	6	6	29	100	20.69	1.14	10 weeks
Nucleotide	Purine Metabolism, Guanine containing	2	2	29	100	6.9	0.38	10 weeks
Nucleotide	Pyrimidine Metabolism, Cytidine containing	3	3	29	100	10.34	0.57	10 weeks
Nucleotide	Pyrimidine Metabolism, Orotate containing	2	2	29	100	6.9	0.38	10 weeks
Nucleotide	Pyrimidine Metabolism, Thymine containing	2	2	29	100	6.9	0.38	10 weeks
Nucleotide	Pyrimidine Metabolism, Uracil containing	7	7	29	100	24.14	1.33	10 weeks
Peptide	Dipeptide	4	4	23	100	17.39	0.76	10 weeks
Peptide	Dipeptide Derivative	3	3	23	100	13.04	0.57	10 weeks
Peptide	Gamma-glutamyl Amino Acid	16	16	23	100	69.57	3.05	10 weeks
Xenobiotics	Bacterial/Fungal	1	1	84	100	1.19	0.19	10 weeks
Xenobiotics	Benzoate Metabolism	12	12	84	100	14.29	2.29	10 weeks
Xenobiotics	Chemical	13	13	84	100	15.48	2.48	10 weeks
Xenobiotics	Drug	19	18	84	94.74	21.43	3.43	10 weeks
Xenobiotics	Food Component/Plant	25	22	84	88	26.19	4.19	10 weeks
Xenobiotics	Xanthine Metabolism	14	13	84	92.86	15.48	2.48	10 weeks

### Sheet: TD
Super Pathway (SP)	Sub Pathway (SubP)	Metabolites (n)	significant (p<0.05)	Total metabolites under SP	Significant % for SubP	Significant % for SP	Significant % for total metabolites	Between groups (old vs new data)
Amino Acid	Alanine and Aspartate Metabolism	5	4	139	80	2.88	0.76	TD
Amino Acid	Creatine Metabolism	3	2	139	66.67	1.44	0.38	TD
Amino Acid	Glutamate Metabolism	10	10	139	100	7.19	1.9	TD
Amino Acid	Glutathione Metabolism	5	5	139	100	3.6	0.95	TD
Amino Acid	Glycine, Serine and Threonine Metabolism	9	9	139	100	6.47	1.71	TD
Amino Acid	Guanidino and Acetamido Metabolism	1	1	139	100	0.72	0.19	TD
Amino Acid	Histidine Metabolism	9	9	139	100	6.47	1.71	TD
Amino Acid	Leucine, Isoleucine and Valine Metabolism	17	14	139	82.35	10.07	2.67	TD
Amino Acid	Lysine Metabolism	8	6	139	75	4.32	1.14	TD
Amino Acid	Methionine, Cysteine, SAM and Taurine Metabolism	17	17	139	100	12.23	3.24	TD
Amino Acid	Phenylalanine and Tyrosine Metabolism	21	20	139	95.24	14.39	3.81	TD
Amino Acid	Polyamine Metabolism	5	5	139	100	3.6	0.95	TD
Amino Acid	Tryptophan Metabolism	15	14	139	93.33	10.07	2.67	TD
Amino Acid	Urea cycle; Arginine and Proline Metabolism	14	11	139	78.57	7.91	2.1	TD
Carbohydrate	Aminosugar Metabolism	4	4	19	100	21.05	0.76	TD
Carbohydrate	Fructose, Mannose and Galactose Metabolism	4	4	19	100	21.05	0.76	TD
Carbohydrate	Glycogen Metabolism	3	3	19	100	15.79	0.57	TD
Carbohydrate	Glycolysis, Gluconeogenesis, and Pyruvate Metabolism	6	6	19	100	31.58	1.14	TD
Carbohydrate	Pentose Metabolism	2	2	19	100	10.53	0.38	TD
Cofactors and Vitamins	Ascorbate and Aldarate Metabolism	2	2	22	100	9.09	0.38	TD
Cofactors and Vitamins	Hemoglobin and Porphyrin Metabolism	3	3	22	100	13.64	0.57	TD
Cofactors and Vitamins	Nicotinate and Nicotinamide Metabolism	7	7	22	100	31.82	1.33	TD
Cofactors and Vitamins	Tocopherol Metabolism	7	7	22	100	31.82	1.33	TD
Cofactors and Vitamins	Vitamin A Metabolism	1	1	22	100	4.55	0.19	TD
Cofactors and Vitamins	Vitamin B6 Metabolism	2	2	22	100	9.09	0.38	TD
Energy	Oxidative Phosphorylation	1	1	7	100	14.29	0.19	TD
Energy	TCA Cycle	6	6	7	100	85.71	1.14	TD
Lipid	Carnitine Metabolism	2	2	202	100	0.99	0.38	TD
Lipid	Endocannabinoid	3	3	202	100	1.49	0.57	TD
Lipid	Fatty Acid Metabolism (also BCAA Metabolism)	3	3	202	100	1.49	0.57	TD
Lipid	Fatty Acid Metabolism(Acyl Carnitine)	6	6	202	100	2.97	1.14	TD
Lipid	Fatty Acid Metabolism(Acyl Glycine)	1	1	202	100	0.5	0.19	TD
Lipid	Fatty Acid Synthesis	1	1	202	100	0.5	0.19	TD
Lipid	Fatty Acid, Amino	2	2	202	100	0.99	0.38	TD
Lipid	Fatty Acid, Dicarboxylate	6	6	202	100	2.97	1.14	TD
Lipid	Fatty Acid, Dihydroxy	2	2	202	100	0.99	0.38	TD
Lipid	Fatty Acid, Monohydroxy	12	12	202	100	5.94	2.29	TD
Lipid	Glycerolipid Metabolism	3	3	202	100	1.49	0.57	TD
Lipid	Inositol Metabolism	2	2	202	100	0.99	0.38	TD
Lipid	Ketone Bodies	2	1	202	50	0.5	0.19	TD
Lipid	Long Chain Fatty Acid	13	12	202	92.31	5.94	2.29	TD
Lipid	Lysolipid	17	17	202	100	8.42	3.24	TD
Lipid	Lysoplasmalogen	5	5	202	100	2.48	0.95	TD
Lipid	Medium Chain Fatty Acid	7	7	202	100	3.47	1.33	TD
Lipid	Mevalonate Metabolism	1	1	202	100	0.5	0.19	TD
Lipid	Monoacylglycerol	5	5	202	100	2.48	0.95	TD
Lipid	Phosphatidylserine (PS)	2	2	202	100	0.99	0.38	TD
Lipid	Phospholipid Metabolism	26	25	202	96.15	12.38	4.76	TD
Lipid	Plasmalogen	11	11	202	100	5.45	2.1	TD
Lipid	Polyunsaturated Fatty Acid (n3 and n6)	8	8	202	100	3.96	1.52	TD
Lipid	Primary Bile Acid Metabolism	7	7	202	100	3.47	1.33	TD
Lipid	Secondary Bile Acid Metabolism	14	14	202	100	6.93	2.67	TD
Lipid	Sphingolipid Metabolism	20	20	202	100	9.9	3.81	TD
Lipid	Steroid	20	20	202	100	9.9	3.81	TD
Lipid	Sterol	1	1	202	100	0.5	0.19	TD
Nucleotide	Purine Metabolism, (Hypo)Xanthine/Inosine containing	7	7	29	100	24.14	1.33	TD
Nucleotide	Purine Metabolism, Adenine containing	6	6	29	100	20.69	1.14	TD
Nucleotide	Purine Metabolism, Guanine containing	2	2	29	100	6.9	0.38	TD
Nucleotide	Pyrimidine Metabolism, Cytidine containing	3	3	29	100	10.34	0.57	TD
Nucleotide	Pyrimidine Metabolism, Orotate containing	2	2	29	100	6.9	0.38	TD
Nucleotide	Pyrimidine Metabolism, Thymine containing	2	2	29	100	6.9	0.38	TD
Nucleotide	Pyrimidine Metabolism, Uracil containing	7	7	29	100	24.14	1.33	TD
Peptide	Dipeptide	4	4	23	100	17.39	0.76	TD
Peptide	Dipeptide Derivative	3	3	23	100	13.04	0.57	TD
Peptide	Gamma-glutamyl Amino Acid	16	16	23	100	69.57	3.05	TD
Xenobiotics	Bacterial/Fungal	1	1	84	100	1.19	0.19	TD
Xenobiotics	Benzoate Metabolism	12	12	84	100	14.29	2.29	TD
Xenobiotics	Chemical	13	13	84	100	15.48	2.48	TD
Xenobiotics	Drug	19	18	84	94.74	21.43	3.43	TD
Xenobiotics	Food Component/Plant	25	24	84	96	28.57	4.57	TD
Xenobiotics	Xanthine Metabolism	14	13	84	92.86	15.48	2.48	TD
