## Supplementary material for "Updated Metabolome Annotation Reveals Plasma and Fecal Metabolic Signatures Modulated by Microbiota Transplant Therapy in Autism Spectrum Disorder": na

### Sheet: ASD_Baseline
Super Pathway (SP)	Sub Pathway (SubP)	Metabolites (n)	significant (p<0.05)	Total metabolites under SP	Significant % for SubP	Significant % for SP	Significant % for total metabolites	Between groups (old vs new data)
Amino Acid	Alanine and Aspartate Metabolism	8	4	182	50	2.2	0.66	ASD Baseline
Amino Acid	Creatine Metabolism	4	3	182	75	1.65	0.5	ASD Baseline
Amino Acid	Glutamate Metabolism	10	6	182	60	3.3	0.99	ASD Baseline
Amino Acid	Glutathione Metabolism	2	1	182	50	0.55	0.17	ASD Baseline
Amino Acid	Glycine, Serine and Threonine Metabolism	11	8	182	72.73	4.4	1.32	ASD Baseline
Amino Acid	Guanidino and Acetamido Metabolism	2	2	182	100	1.1	0.33	ASD Baseline
Amino Acid	Histidine Metabolism	14	10	182	71.43	5.49	1.65	ASD Baseline
Amino Acid	Leucine, Isoleucine and Valine Metabolism	20	14	182	70	7.69	2.31	ASD Baseline
Amino Acid	Lysine Metabolism	14	9	182	64.29	4.95	1.49	ASD Baseline
Amino Acid	Methionine, Cysteine, SAM and Taurine Metabolism	19	16	182	84.21	8.79	2.64	ASD Baseline
Amino Acid	Phenylalanine and Tyrosine Metabolism	33	25	182	75.76	13.74	4.13	ASD Baseline
Amino Acid	Polyamine Metabolism	9	8	182	88.89	4.4	1.32	ASD Baseline
Amino Acid	Tryptophan Metabolism	19	18	182	94.74	9.89	2.97	ASD Baseline
Amino Acid	Urea cycle; Arginine and Proline Metabolism	17	13	182	76.47	7.14	2.15	ASD Baseline
Carbohydrate	Advanced Glycation End-product	1	1	24	100	4.17	0.17	ASD Baseline
Carbohydrate	Aminosugar Metabolism	6	5	24	83.33	20.83	0.83	ASD Baseline
Carbohydrate	Fructose, Mannose and Galactose Metabolism	4	4	24	100	16.67	0.66	ASD Baseline
Carbohydrate	Glycogen Metabolism	3	2	24	66.67	8.33	0.33	ASD Baseline
Carbohydrate	Glycolysis, Gluconeogenesis, and Pyruvate Metabolism	4	3	24	75	12.5	0.5	ASD Baseline
Carbohydrate	Pentose Metabolism	6	4	24	66.67	16.67	0.66	ASD Baseline
Cofactors and Vitamins	Ascorbate and Aldarate Metabolism	3	3	40	100	7.5	0.5	ASD Baseline
Cofactors and Vitamins	Biotin Metabolism	1	1	40	100	2.5	0.17	ASD Baseline
Cofactors and Vitamins	Hemoglobin and Porphyrin Metabolism	7	6	40	85.71	15	0.99	ASD Baseline
Cofactors and Vitamins	Nicotinate and Nicotinamide Metabolism	9	8	40	88.89	20	1.32	ASD Baseline
Cofactors and Vitamins	Pantothenate and CoA Metabolism	1	0	40	0	0	0	ASD Baseline
Cofactors and Vitamins	Pterin Metabolism	1	1	40	100	2.5	0.17	ASD Baseline
Cofactors and Vitamins	Riboflavin Metabolism	3	3	40	100	7.5	0.5	ASD Baseline
Cofactors and Vitamins	Thiamine Metabolism	2	1	40	50	2.5	0.17	ASD Baseline
Cofactors and Vitamins	Tocopherol Metabolism	9	6	40	66.67	15	0.99	ASD Baseline
Cofactors and Vitamins	Vitamin B6 Metabolism	4	3	40	75	7.5	0.5	ASD Baseline
Energy	Oxidative Phosphorylation	1	0	8	0	0	0	ASD Baseline
Energy	TCA Cycle	7	3	8	42.86	37.5	0.5	ASD Baseline
Lipid	Carnitine Metabolism	2	1	168	50	0.6	0.17	ASD Baseline
Lipid	Endocannabinoid	4	4	168	100	2.38	0.66	ASD Baseline
Lipid	Fatty Acid Metabolism (also BCAA Metabolism)	2	2	168	100	1.19	0.33	ASD Baseline
Lipid	Fatty Acid Metabolism(Acyl Carnitine)	3	3	168	100	1.79	0.5	ASD Baseline
Lipid	Fatty Acid Synthesis	1	0	168	0	0	0	ASD Baseline
Lipid	Fatty Acid, Amino	1	1	168	100	0.6	0.17	ASD Baseline
Lipid	Fatty Acid, Branched	1	1	168	100	0.6	0.17	ASD Baseline
Lipid	Fatty Acid, Dicarboxylate	11	10	168	90.91	5.95	1.65	ASD Baseline
Lipid	Fatty Acid, Dihydroxy	2	2	168	100	1.19	0.33	ASD Baseline
Lipid	Fatty Acid, Monohydroxy	13	8	168	61.54	4.76	1.32	ASD Baseline
Lipid	Glycerolipid Metabolism	3	2	168	66.67	1.19	0.33	ASD Baseline
Lipid	Glycolipid Metabolism	2	2	168	100	1.19	0.33	ASD Baseline
Lipid	Inositol Metabolism	1	1	168	100	0.6	0.17	ASD Baseline
Lipid	Ketone Bodies	1	1	168	100	0.6	0.17	ASD Baseline
Lipid	Long Chain Fatty Acid	13	5	168	38.46	2.98	0.83	ASD Baseline
Lipid	Lysolipid	9	8	168	88.89	4.76	1.32	ASD Baseline
Lipid	Lysoplasmalogen	3	3	168	100	1.79	0.5	ASD Baseline
Lipid	Medium Chain Fatty Acid	5	0	168	0	0	0	ASD Baseline
Lipid	Mevalonate Metabolism	1	1	168	100	0.6	0.17	ASD Baseline
Lipid	Monoacylglycerol	7	6	168	85.71	3.57	0.99	ASD Baseline
Lipid	Phospholipid Metabolism	10	8	168	80	4.76	1.32	ASD Baseline
Lipid	Polyunsaturated Fatty Acid (n3 and n6)	12	7	168	58.33	4.17	1.16	ASD Baseline
Lipid	Primary Bile Acid Metabolism	7	5	168	71.43	2.98	0.83	ASD Baseline
Lipid	Secondary Bile Acid Metabolism	20	14	168	70	8.33	2.31	ASD Baseline
Lipid	Short Chain Fatty Acid	1	0	168	0	0	0	ASD Baseline
Lipid	Sphingolipid Metabolism	10	9	168	90	5.36	1.49	ASD Baseline
Lipid	Steroid	18	18	168	100	10.71	2.97	ASD Baseline
Lipid	Sterol	5	4	168	80	2.38	0.66	ASD Baseline
Nucleotide	Purine Metabolism, (Hypo)Xanthine/Inosine containing	7	5	39	71.43	12.82	0.83	ASD Baseline
Nucleotide	Purine Metabolism, Adenine containing	7	6	39	85.71	15.38	0.99	ASD Baseline
Nucleotide	Purine Metabolism, Guanine containing	4	2	39	50	5.13	0.33	ASD Baseline
Nucleotide	Purine and Pyrimidine Metabolism	1	1	39	100	2.56	0.17	ASD Baseline
Nucleotide	Pyrimidine Metabolism, Cytidine containing	4	4	39	100	10.26	0.66	ASD Baseline
Nucleotide	Pyrimidine Metabolism, Orotate containing	3	2	39	66.67	5.13	0.33	ASD Baseline
Nucleotide	Pyrimidine Metabolism, Thymine containing	4	4	39	100	10.26	0.66	ASD Baseline
Nucleotide	Pyrimidine Metabolism, Uracil containing	9	9	39	100	23.08	1.49	ASD Baseline
Peptide	Acetylated Peptides	2	2	39	100	5.13	0.33	ASD Baseline
Peptide	Dipeptide	20	17	39	85	43.59	2.81	ASD Baseline
Peptide	Dipeptide Derivative	2	2	39	100	5.13	0.33	ASD Baseline
Peptide	Gamma-glutamyl Amino Acid	15	15	39	100	38.46	2.48	ASD Baseline
Xenobiotics	Bacterial/Fungal	2	2	106	100	1.89	0.33	ASD Baseline
Xenobiotics	Benzoate Metabolism	12	12	106	100	11.32	1.98	ASD Baseline
Xenobiotics	Chemical	10	9	106	90	8.49	1.49	ASD Baseline
Xenobiotics	Drug	11	10	106	90.91	9.43	1.65	ASD Baseline
Xenobiotics	Food Component/Plant	58	48	106	82.76	45.28	7.92	ASD Baseline
Xenobiotics	Xanthine Metabolism	13	13	106	100	12.26	2.15	ASD Baseline

### Sheet: ASD_3Weeks
Super Pathway (SP)	Sub Pathway (SubP)	Metabolites (n)	significant (p<0.05)	Total metabolites under SP	Significant % for SubP	Significant % for SP	Significant % for total metabolites	Between groups (old vs new data)
Amino Acid	Alanine and Aspartate Metabolism	8	0	182	0	0	0	3 weeks
Amino Acid	Creatine Metabolism	4	0	182	0	0	0	3 weeks
Amino Acid	Glutamate Metabolism	10	2	182	20	1.1	0.33	3 weeks
Amino Acid	Glutathione Metabolism	2	0	182	0	0	0	3 weeks
Amino Acid	Glycine, Serine and Threonine Metabolism	11	1	182	9.09	0.55	0.17	3 weeks
Amino Acid	Guanidino and Acetamido Metabolism	2	0	182	0	0	0	3 weeks
Amino Acid	Histidine Metabolism	14	3	182	21.43	1.65	0.5	3 weeks
Amino Acid	Leucine, Isoleucine and Valine Metabolism	20	1	182	5	0.55	0.17	3 weeks
Amino Acid	Lysine Metabolism	14	0	182	0	0	0	3 weeks
Amino Acid	Methionine, Cysteine, SAM and Taurine Metabolism	19	2	182	10.53	1.1	0.33	3 weeks
Amino Acid	Phenylalanine and Tyrosine Metabolism	33	2	182	6.06	1.1	0.33	3 weeks
Amino Acid	Polyamine Metabolism	9	0	182	0	0	0	3 weeks
Amino Acid	Tryptophan Metabolism	19	1	182	5.26	0.55	0.17	3 weeks
Amino Acid	Urea cycle; Arginine and Proline Metabolism	17	0	182	0	0	0	3 weeks
Carbohydrate	Advanced Glycation End-product	1	1	24	100	4.17	0.17	3 weeks
Carbohydrate	Aminosugar Metabolism	6	2	24	33.33	8.33	0.33	3 weeks
Carbohydrate	Fructose, Mannose and Galactose Metabolism	4	0	24	0	0	0	3 weeks
Carbohydrate	Glycogen Metabolism	3	1	24	33.33	4.17	0.17	3 weeks
Carbohydrate	Glycolysis, Gluconeogenesis, and Pyruvate Metabolism	4	0	24	0	0	0	3 weeks
Carbohydrate	Pentose Metabolism	6	1	24	16.67	4.17	0.17	3 weeks
Cofactors and Vitamins	Ascorbate and Aldarate Metabolism	3	0	40	0	0	0	3 weeks
Cofactors and Vitamins	Biotin Metabolism	1	0	40	0	0	0	3 weeks
Cofactors and Vitamins	Hemoglobin and Porphyrin Metabolism	7	0	40	0	0	0	3 weeks
Cofactors and Vitamins	Nicotinate and Nicotinamide Metabolism	9	2	40	22.22	5	0.33	3 weeks
Cofactors and Vitamins	Pantothenate and CoA Metabolism	1	1	40	100	2.5	0.17	3 weeks
Cofactors and Vitamins	Pterin Metabolism	1	0	40	0	0	0	3 weeks
Cofactors and Vitamins	Riboflavin Metabolism	3	0	40	0	0	0	3 weeks
Cofactors and Vitamins	Thiamine Metabolism	2	1	40	50	2.5	0.17	3 weeks
Cofactors and Vitamins	Tocopherol Metabolism	9	0	40	0	0	0	3 weeks
Cofactors and Vitamins	Vitamin B6 Metabolism	4	1	40	25	2.5	0.17	3 weeks
Energy	Oxidative Phosphorylation	1	0	8	0	0	0	3 weeks
Energy	TCA Cycle	7	1	8	14.29	12.5	0.17	3 weeks
Lipid	Carnitine Metabolism	2	0	168	0	0	0	3 weeks
Lipid	Endocannabinoid	4	0	168	0	0	0	3 weeks
Lipid	Fatty Acid Metabolism (also BCAA Metabolism)	2	0	168	0	0	0	3 weeks
Lipid	Fatty Acid Metabolism(Acyl Carnitine)	3	0	168	0	0	0	3 weeks
Lipid	Fatty Acid Synthesis	1	0	168	0	0	0	3 weeks
Lipid	Fatty Acid, Amino	1	0	168	0	0	0	3 weeks
Lipid	Fatty Acid, Branched	1	0	168	0	0	0	3 weeks
Lipid	Fatty Acid, Dicarboxylate	11	0	168	0	0	0	3 weeks
Lipid	Fatty Acid, Dihydroxy	2	0	168	0	0	0	3 weeks
Lipid	Fatty Acid, Monohydroxy	13	1	168	7.69	0.6	0.17	3 weeks
Lipid	Glycerolipid Metabolism	3	1	168	33.33	0.6	0.17	3 weeks
Lipid	Glycolipid Metabolism	2	0	168	0	0	0	3 weeks
Lipid	Inositol Metabolism	1	0	168	0	0	0	3 weeks
Lipid	Ketone Bodies	1	0	168	0	0	0	3 weeks
Lipid	Long Chain Fatty Acid	13	3	168	23.08	1.79	0.5	3 weeks
Lipid	Lysolipid	9	0	168	0	0	0	3 weeks
Lipid	Lysoplasmalogen	3	0	168	0	0	0	3 weeks
Lipid	Medium Chain Fatty Acid	5	1	168	20	0.6	0.17	3 weeks
Lipid	Mevalonate Metabolism	1	0	168	0	0	0	3 weeks
Lipid	Monoacylglycerol	7	0	168	0	0	0	3 weeks
Lipid	Phospholipid Metabolism	10	0	168	0	0	0	3 weeks
Lipid	Polyunsaturated Fatty Acid (n3 and n6)	12	1	168	8.33	0.6	0.17	3 weeks
Lipid	Primary Bile Acid Metabolism	7	0	168	0	0	0	3 weeks
Lipid	Secondary Bile Acid Metabolism	20	0	168	0	0	0	3 weeks
Lipid	Short Chain Fatty Acid	1	0	168	0	0	0	3 weeks
Lipid	Sphingolipid Metabolism	10	1	168	10	0.6	0.17	3 weeks
Lipid	Steroid	18	0	168	0	0	0	3 weeks
Lipid	Sterol	5	1	168	20	0.6	0.17	3 weeks
Nucleotide	Purine Metabolism, (Hypo)Xanthine/Inosine containing	7	3	39	42.86	7.69	0.5	3 weeks
Nucleotide	Purine Metabolism, Adenine containing	7	0	39	0	0	0	3 weeks
Nucleotide	Purine Metabolism, Guanine containing	4	1	39	25	2.56	0.17	3 weeks
Nucleotide	Purine and Pyrimidine Metabolism	1	0	39	0	0	0	3 weeks
Nucleotide	Pyrimidine Metabolism, Cytidine containing	4	0	39	0	0	0	3 weeks
Nucleotide	Pyrimidine Metabolism, Orotate containing	3	0	39	0	0	0	3 weeks
Nucleotide	Pyrimidine Metabolism, Thymine containing	4	2	39	50	5.13	0.33	3 weeks
Nucleotide	Pyrimidine Metabolism, Uracil containing	9	2	39	22.22	5.13	0.33	3 weeks
Peptide	Acetylated Peptides	2	0	39	0	0	0	3 weeks
Peptide	Dipeptide	20	2	39	10	5.13	0.33	3 weeks
Peptide	Dipeptide Derivative	2	0	39	0	0	0	3 weeks
Peptide	Gamma-glutamyl Amino Acid	15	0	39	0	0	0	3 weeks
Xenobiotics	Bacterial/Fungal	2	0	106	0	0	0	3 weeks
Xenobiotics	Benzoate Metabolism	12	0	106	0	0	0	3 weeks
Xenobiotics	Chemical	10	0	106	0	0	0	3 weeks
Xenobiotics	Drug	11	2	106	18.18	1.89	0.33	3 weeks
Xenobiotics	Food Component/Plant	58	1	106	1.72	0.94	0.17	3 weeks
Xenobiotics	Xanthine Metabolism	13	2	106	15.38	1.89	0.33	3 weeks

### Sheet: ASD_10Weeks
Super Pathway (SP)	Sub Pathway (SubP)	Metabolites (n)	significant (p<0.05)	Total metabolites under SP	Significant % for SubP	Significant % for SP	Significant % for total metabolites	Between groups (old vs new data)
Amino Acid	Alanine and Aspartate Metabolism	8	4	182	50	2.2	0.66		10 weeks
Amino Acid	Creatine Metabolism	4	2	182	50	1.1	0.33		10 weeks
Amino Acid	Glutamate Metabolism	10	8	182	80	4.4	1.32		10 weeks
Amino Acid	Glutathione Metabolism	2	1	182	50	0.55	0.17		10 weeks
Amino Acid	Glycine, Serine and Threonine Metabolism	11	6	182	54.55	3.3	0.99		10 weeks
Amino Acid	Guanidino and Acetamido Metabolism	2	2	182	100	1.1	0.33		10 weeks
Amino Acid	Histidine Metabolism	14	9	182	64.29	4.95	1.49		10 weeks
Amino Acid	Leucine, Isoleucine and Valine Metabolism	20	13	182	65	7.14	2.15		10 weeks
Amino Acid	Lysine Metabolism	14	7	182	50	3.85	1.16		10 weeks
Amino Acid	Methionine, Cysteine, SAM and Taurine Metabolism	19	16	182	84.21	8.79	2.64		10 weeks
Amino Acid	Phenylalanine and Tyrosine Metabolism	33	24	182	72.73	13.19	3.96		10 weeks
Amino Acid	Polyamine Metabolism	9	7	182	77.78	3.85	1.16		10 weeks
Amino Acid	Tryptophan Metabolism	19	17	182	89.47	9.34	2.81		10 weeks
Amino Acid	Urea cycle; Arginine and Proline Metabolism	17	11	182	64.71	6.04	1.82		10 weeks
Carbohydrate	Advanced Glycation End-product	1	0	24	0	0	0		10 weeks
Carbohydrate	Aminosugar Metabolism	6	4	24	66.67	16.67	0.66		10 weeks
Carbohydrate	Fructose, Mannose and Galactose Metabolism	4	4	24	100	16.67	0.66		10 weeks
Carbohydrate	Glycogen Metabolism	3	2	24	66.67	8.33	0.33		10 weeks
Carbohydrate	Glycolysis, Gluconeogenesis, and Pyruvate Metabolism	4	2	24	50	8.33	0.33		10 weeks
Carbohydrate	Pentose Metabolism	6	5	24	83.33	20.83	0.83		10 weeks
Cofactors and Vitamins	Ascorbate and Aldarate Metabolism	3	3	40	100	7.5	0.5		10 weeks
Cofactors and Vitamins	Biotin Metabolism	1	1	40	100	2.5	0.17		10 weeks
Cofactors and Vitamins	Hemoglobin and Porphyrin Metabolism	7	6	40	85.71	15	0.99		10 weeks
Cofactors and Vitamins	Nicotinate and Nicotinamide Metabolism	9	7	40	77.78	17.5	1.16		10 weeks
Cofactors and Vitamins	Pantothenate and CoA Metabolism	1	0	40	0	0	0		10 weeks
Cofactors and Vitamins	Pterin Metabolism	1	1	40	100	2.5	0.17		10 weeks
Cofactors and Vitamins	Riboflavin Metabolism	3	3	40	100	7.5	0.5		10 weeks
Cofactors and Vitamins	Thiamine Metabolism	2	1	40	50	2.5	0.17		10 weeks
Cofactors and Vitamins	Tocopherol Metabolism	9	7	40	77.78	17.5	1.16		10 weeks
Cofactors and Vitamins	Vitamin B6 Metabolism	4	2	40	50	5	0.33		10 weeks
Energy	Oxidative Phosphorylation	1	0	8	0	0	0		10 weeks
Energy	TCA Cycle	7	4	8	57.14	50	0.66		10 weeks
Lipid	Carnitine Metabolism	2	0	168	0	0	0		10 weeks
Lipid	Endocannabinoid	4	2	168	50	1.19	0.33		10 weeks
Lipid	Fatty Acid Metabolism (also BCAA Metabolism)	2	2	168	100	1.19	0.33		10 weeks
Lipid	Fatty Acid Metabolism(Acyl Carnitine)	3	2	168	66.67	1.19	0.33		10 weeks
Lipid	Fatty Acid Synthesis	1	1	168	100	0.6	0.17		10 weeks
Lipid	Fatty Acid, Amino	1	1	168	100	0.6	0.17		10 weeks
Lipid	Fatty Acid, Branched	1	1	168	100	0.6	0.17		10 weeks
Lipid	Fatty Acid, Dicarboxylate	11	8	168	72.73	4.76	1.32		10 weeks
Lipid	Fatty Acid, Dihydroxy	2	2	168	100	1.19	0.33		10 weeks
Lipid	Fatty Acid, Monohydroxy	13	11	168	84.62	6.55	1.82		10 weeks
Lipid	Glycerolipid Metabolism	3	3	168	100	1.79	0.5		10 weeks
Lipid	Glycolipid Metabolism	2	2	168	100	1.19	0.33		10 weeks
Lipid	Inositol Metabolism	1	1	168	100	0.6	0.17		10 weeks
Lipid	Ketone Bodies	1	1	168	100	0.6	0.17		10 weeks
Lipid	Long Chain Fatty Acid	13	5	168	38.46	2.98	0.83		10 weeks
Lipid	Lysolipid	9	9	168	100	5.36	1.49		10 weeks
Lipid	Lysoplasmalogen	3	3	168	100	1.79	0.5		10 weeks
Lipid	Medium Chain Fatty Acid	5	0	168	0	0	0		10 weeks
Lipid	Mevalonate Metabolism	1	0	168	0	0	0		10 weeks
Lipid	Monoacylglycerol	7	7	168	100	4.17	1.16		10 weeks
Lipid	Phospholipid Metabolism	10	10	168	100	5.95	1.65		10 weeks
Lipid	Polyunsaturated Fatty Acid (n3 and n6)	12	7	168	58.33	4.17	1.16		10 weeks
Lipid	Primary Bile Acid Metabolism	7	5	168	71.43	2.98	0.83		10 weeks
Lipid	Secondary Bile Acid Metabolism	20	13	168	65	7.74	2.15		10 weeks
Lipid	Short Chain Fatty Acid	1	0	168	0	0	0		10 weeks
Lipid	Sphingolipid Metabolism	10	8	168	80	4.76	1.32		10 weeks
Lipid	Steroid	18	18	168	100	10.71	2.97		10 weeks
Lipid	Sterol	5	4	168	80	2.38	0.66		10 weeks
Nucleotide	Purine Metabolism, (Hypo)Xanthine/Inosine containing	7	5	39	71.43	12.82	0.83		10 weeks
Nucleotide	Purine Metabolism, Adenine containing	7	7	39	100	17.95	1.16		10 weeks
Nucleotide	Purine Metabolism, Guanine containing	4	2	39	50	5.13	0.33		10 weeks
Nucleotide	Purine and Pyrimidine Metabolism	1	1	39	100	2.56	0.17		10 weeks
Nucleotide	Pyrimidine Metabolism, Cytidine containing	4	4	39	100	10.26	0.66		10 weeks
Nucleotide	Pyrimidine Metabolism, Orotate containing	3	3	39	100	7.69	0.5		10 weeks
Nucleotide	Pyrimidine Metabolism, Thymine containing	4	3	39	75	7.69	0.5		10 weeks
Nucleotide	Pyrimidine Metabolism, Uracil containing	9	7	39	77.78	17.95	1.16		10 weeks
Peptide	Acetylated Peptides	2	2	39	100	5.13	0.33		10 weeks
Peptide	Dipeptide	20	20	39	100	51.28	3.3		10 weeks
Peptide	Dipeptide Derivative	2	2	39	100	5.13	0.33		10 weeks
Peptide	Gamma-glutamyl Amino Acid	15	15	39	100	38.46	2.48		10 weeks
Xenobiotics	Bacterial/Fungal	2	2	106	100	1.89	0.33		10 weeks
Xenobiotics	Benzoate Metabolism	12	12	106	100	11.32	1.98		10 weeks
Xenobiotics	Chemical	10	9	106	90	8.49	1.49		10 weeks
Xenobiotics	Drug	11	10	106	90.91	9.43	1.65		10 weeks
Xenobiotics	Food Component/Plant	58	43	106	74.14	40.57	7.1		10 weeks
Xenobiotics	Xanthine Metabolism	13	10	106	76.92	9.43	1.65		10 weeks

### Sheet: ASD_18Weeks
Super Pathway (SP)	Sub Pathway (SubP)	Metabolites (n)	significant (p<0.05)	Total metabolites under SP	Significant % for SubP	Significant % for SP	Significant % for total metabolites	Between groups (old vs new data)
Amino Acid	Alanine and Aspartate Metabolism	8	3	182	37.5	1.65	0.5	18 Weeks
Amino Acid	Creatine Metabolism	4	0	182	0	0	0	18 Weeks
Amino Acid	Glutamate Metabolism	10	3	182	30	1.65	0.5	18 Weeks
Amino Acid	Glutathione Metabolism	2	1	182	50	0.55	0.17	18 Weeks
Amino Acid	Glycine, Serine and Threonine Metabolism	11	4	182	36.36	2.2	0.66	18 Weeks
Amino Acid	Guanidino and Acetamido Metabolism	2	1	182	50	0.55	0.17	18 Weeks
Amino Acid	Histidine Metabolism	14	5	182	35.71	2.75	0.83	18 Weeks
Amino Acid	Leucine, Isoleucine and Valine Metabolism	20	6	182	30	3.3	0.99	18 Weeks
Amino Acid	Lysine Metabolism	14	0	182	0	0	0	18 Weeks
Amino Acid	Methionine, Cysteine, SAM and Taurine Metabolism	19	3	182	15.79	1.65	0.5	18 Weeks
Amino Acid	Phenylalanine and Tyrosine Metabolism	33	3	182	9.09	1.65	0.5	18 Weeks
Amino Acid	Polyamine Metabolism	9	1	182	11.11	0.55	0.17	18 Weeks
Amino Acid	Tryptophan Metabolism	19	2	182	10.53	1.1	0.33	18 Weeks
Amino Acid	Urea cycle; Arginine and Proline Metabolism	17	6	182	35.29	3.3	0.99	18 Weeks
Carbohydrate	Advanced Glycation End-product	1	0	24	0	0	0	18 Weeks
Carbohydrate	Aminosugar Metabolism	6	1	24	16.67	4.17	0.17	18 Weeks
Carbohydrate	Fructose, Mannose and Galactose Metabolism	4	1	24	25	4.17	0.17	18 Weeks
Carbohydrate	Glycogen Metabolism	3	0	24	0	0	0	18 Weeks
Carbohydrate	Glycolysis, Gluconeogenesis, and Pyruvate Metabolism	4	0	24	0	0	0	18 Weeks
Carbohydrate	Pentose Metabolism	6	2	24	33.33	8.33	0.33	18 Weeks
Cofactors and Vitamins	Ascorbate and Aldarate Metabolism	3	0	40	0	0	0	18 Weeks
Cofactors and Vitamins	Biotin Metabolism	1	0	40	0	0	0	18 Weeks
Cofactors and Vitamins	Hemoglobin and Porphyrin Metabolism	7	1	40	14.29	2.5	0.17	18 Weeks
Cofactors and Vitamins	Nicotinate and Nicotinamide Metabolism	9	3	40	33.33	7.5	0.5	18 Weeks
Cofactors and Vitamins	Pantothenate and CoA Metabolism	1	0	40	0	0	0	18 Weeks
Cofactors and Vitamins	Pterin Metabolism	1	0	40	0	0	0	18 Weeks
Cofactors and Vitamins	Riboflavin Metabolism	3	0	40	0	0	0	18 Weeks
Cofactors and Vitamins	Thiamine Metabolism	2	0	40	0	0	0	18 Weeks
Cofactors and Vitamins	Tocopherol Metabolism	9	1	40	11.11	2.5	0.17	18 Weeks
Cofactors and Vitamins	Vitamin B6 Metabolism	4	1	40	25	2.5	0.17	18 Weeks
Energy	Oxidative Phosphorylation	1	0	8	0	0	0	18 Weeks
Energy	TCA Cycle	7	1	8	14.29	12.5	0.17	18 Weeks
Lipid	Carnitine Metabolism	2	0	168	0	0	0	18 Weeks
Lipid	Endocannabinoid	4	0	168	0	0	0	18 Weeks
Lipid	Fatty Acid Metabolism (also BCAA Metabolism)	2	0	168	0	0	0	18 Weeks
Lipid	Fatty Acid Metabolism(Acyl Carnitine)	3	0	168	0	0	0	18 Weeks
Lipid	Fatty Acid Synthesis	1	1	168	100	0.6	0.17	18 Weeks
Lipid	Fatty Acid, Amino	1	0	168	0	0	0	18 Weeks
Lipid	Fatty Acid, Branched	1	0	168	0	0	0	18 Weeks
Lipid	Fatty Acid, Dicarboxylate	11	2	168	18.18	1.19	0.33	18 Weeks
Lipid	Fatty Acid, Dihydroxy	2	0	168	0	0	0	18 Weeks
Lipid	Fatty Acid, Monohydroxy	13	3	168	23.08	1.79	0.5	18 Weeks
Lipid	Glycerolipid Metabolism	3	1	168	33.33	0.6	0.17	18 Weeks
Lipid	Glycolipid Metabolism	2	0	168	0	0	0	18 Weeks
Lipid	Inositol Metabolism	1	0	168	0	0	0	18 Weeks
Lipid	Ketone Bodies	1	0	168	0	0	0	18 Weeks
Lipid	Long Chain Fatty Acid	13	0	168	0	0	0	18 Weeks
Lipid	Lysolipid	9	0	168	0	0	0	18 Weeks
Lipid	Lysoplasmalogen	3	0	168	0	0	0	18 Weeks
Lipid	Medium Chain Fatty Acid	5	2	168	40	1.19	0.33	18 Weeks
Lipid	Mevalonate Metabolism	1	1	168	100	0.6	0.17	18 Weeks
Lipid	Monoacylglycerol	7	0	168	0	0	0	18 Weeks
Lipid	Phospholipid Metabolism	10	1	168	10	0.6	0.17	18 Weeks
Lipid	Polyunsaturated Fatty Acid (n3 and n6)	12	0	168	0	0	0	18 Weeks
Lipid	Primary Bile Acid Metabolism	7	0	168	0	0	0	18 Weeks
Lipid	Secondary Bile Acid Metabolism	20	2	168	10	1.19	0.33	18 Weeks
Lipid	Short Chain Fatty Acid	1	1	168	100	0.6	0.17	18 Weeks
Lipid	Sphingolipid Metabolism	10	0	168	0	0	0	18 Weeks
Lipid	Steroid	18	0	168	0	0	0	18 Weeks
Lipid	Sterol	5	0	168	0	0	0	18 Weeks
Nucleotide	Purine Metabolism, (Hypo)Xanthine/Inosine containing	7	2	39	28.57	5.13	0.33	18 Weeks
Nucleotide	Purine Metabolism, Adenine containing	7	0	39	0	0	0	18 Weeks
Nucleotide	Purine Metabolism, Guanine containing	4	3	39	75	7.69	0.5	18 Weeks
Nucleotide	Purine and Pyrimidine Metabolism	1	0	39	0	0	0	18 Weeks
Nucleotide	Pyrimidine Metabolism, Cytidine containing	4	0	39	0	0	0	18 Weeks
Nucleotide	Pyrimidine Metabolism, Orotate containing	3	1	39	33.33	2.56	0.17	18 Weeks
Nucleotide	Pyrimidine Metabolism, Thymine containing	4	2	39	50	5.13	0.33	18 Weeks
Nucleotide	Pyrimidine Metabolism, Uracil containing	9	3	39	33.33	7.69	0.5	18 Weeks
Peptide	Acetylated Peptides	2	0	39	0	0	0	18 Weeks
Peptide	Dipeptide	20	7	39	35	17.95	1.16	18 Weeks
Peptide	Dipeptide Derivative	2	0	39	0	0	0	18 Weeks
Peptide	Gamma-glutamyl Amino Acid	15	0	39	0	0	0	18 Weeks
Xenobiotics	Bacterial/Fungal	2	0	106	0	0	0	18 Weeks
Xenobiotics	Benzoate Metabolism	12	0	106	0	0	0	18 Weeks
Xenobiotics	Chemical	10	1	106	10	0.94	0.17	18 Weeks
Xenobiotics	Drug	11	2	106	18.18	1.89	0.33	18 Weeks
Xenobiotics	Food Component/Plant	58	0	106	0	0	0	18 Weeks
Xenobiotics	Xanthine Metabolism	13	0	106	0	0	0	18 Weeks

### Sheet: TD
Super Pathway (SP)	Sub Pathway (SubP)	Metabolites (n)	significant (p<0.05)	Total metabolites under SP	Significant % for SubP	Significant % for SP	Significant % for total metabolites	Between groups (old vs new data)
Amino Acid	Alanine and Aspartate Metabolism	8	5	182	62.5	2.75	0.83	TD
Amino Acid	Creatine Metabolism	4	2	182	50	1.1	0.33	TD
Amino Acid	Glutamate Metabolism	10	7	182	70	3.85	1.16	TD
Amino Acid	Glutathione Metabolism	2	2	182	100	1.1	0.33	TD
Amino Acid	Glycine, Serine and Threonine Metabolism	11	9	182	81.82	4.95	1.49	TD
Amino Acid	Guanidino and Acetamido Metabolism	2	2	182	100	1.1	0.33	TD
Amino Acid	Histidine Metabolism	14	10	182	71.43	5.49	1.65	TD
Amino Acid	Leucine, Isoleucine and Valine Metabolism	20	14	182	70	7.69	2.31	TD
Amino Acid	Lysine Metabolism	14	7	182	50	3.85	1.16	TD
Amino Acid	Methionine, Cysteine, SAM and Taurine Metabolism	19	17	182	89.47	9.34	2.81	TD
Amino Acid	Phenylalanine and Tyrosine Metabolism	33	23	182	69.7	12.64	3.8	TD
Amino Acid	Polyamine Metabolism	9	6	182	66.67	3.3	0.99	TD
Amino Acid	Tryptophan Metabolism	19	17	182	89.47	9.34	2.81	TD
Amino Acid	Urea cycle; Arginine and Proline Metabolism	17	12	182	70.59	6.59	1.98	TD
Carbohydrate	Advanced Glycation End-product	1	1	24	100	4.17	0.17	TD
Carbohydrate	Aminosugar Metabolism	6	3	24	50	12.5	0.5	TD
Carbohydrate	Fructose, Mannose and Galactose Metabolism	4	4	24	100	16.67	0.66	TD
Carbohydrate	Glycogen Metabolism	3	3	24	100	12.5	0.5	TD
Carbohydrate	Glycolysis, Gluconeogenesis, and Pyruvate Metabolism	4	3	24	75	12.5	0.5	TD
Carbohydrate	Pentose Metabolism	6	4	24	66.67	16.67	0.66	TD
Cofactors and Vitamins	Ascorbate and Aldarate Metabolism	3	1	40	33.33	2.5	0.17	TD
Cofactors and Vitamins	Biotin Metabolism	1	1	40	100	2.5	0.17	TD
Cofactors and Vitamins	Hemoglobin and Porphyrin Metabolism	7	6	40	85.71	15	0.99	TD
Cofactors and Vitamins	Nicotinate and Nicotinamide Metabolism	9	7	40	77.78	17.5	1.16	TD
Cofactors and Vitamins	Pantothenate and CoA Metabolism	1	0	40	0	0	0	TD
Cofactors and Vitamins	Pterin Metabolism	1	1	40	100	2.5	0.17	TD
Cofactors and Vitamins	Riboflavin Metabolism	3	3	40	100	7.5	0.5	TD
Cofactors and Vitamins	Thiamine Metabolism	2	1	40	50	2.5	0.17	TD
Cofactors and Vitamins	Tocopherol Metabolism	9	7	40	77.78	17.5	1.16	TD
Cofactors and Vitamins	Vitamin B6 Metabolism	4	2	40	50	5	0.33	TD
Energy	Oxidative Phosphorylation	1	0	8	0	0	0	TD
Energy	TCA Cycle	7	2	8	28.57	25	0.33	TD
Lipid	Carnitine Metabolism	2	0	168	0	0	0	TD
Lipid	Endocannabinoid	4	4	168	100	2.38	0.66	TD
Lipid	Fatty Acid Metabolism (also BCAA Metabolism)	2	2	168	100	1.19	0.33	TD
Lipid	Fatty Acid Metabolism(Acyl Carnitine)	3	2	168	66.67	1.19	0.33	TD
Lipid	Fatty Acid Synthesis	1	0	168	0	0	0	TD
Lipid	Fatty Acid, Amino	1	1	168	100	0.6	0.17	TD
Lipid	Fatty Acid, Branched	1	1	168	100	0.6	0.17	TD
Lipid	Fatty Acid, Dicarboxylate	11	6	168	54.55	3.57	0.99	TD
Lipid	Fatty Acid, Dihydroxy	2	2	168	100	1.19	0.33	TD
Lipid	Fatty Acid, Monohydroxy	13	10	168	76.92	5.95	1.65	TD
Lipid	Glycerolipid Metabolism	3	2	168	66.67	1.19	0.33	TD
Lipid	Glycolipid Metabolism	2	2	168	100	1.19	0.33	TD
Lipid	Inositol Metabolism	1	1	168	100	0.6	0.17	TD
Lipid	Ketone Bodies	1	1	168	100	0.6	0.17	TD
Lipid	Long Chain Fatty Acid	13	12	168	92.31	7.14	1.98	TD
Lipid	Lysolipid	9	9	168	100	5.36	1.49	TD
Lipid	Lysoplasmalogen	3	3	168	100	1.79	0.5	TD
Lipid	Medium Chain Fatty Acid	5	2	168	40	1.19	0.33	TD
Lipid	Mevalonate Metabolism	1	0	168	0	0	0	TD
Lipid	Monoacylglycerol	7	7	168	100	4.17	1.16	TD
Lipid	Phospholipid Metabolism	10	10	168	100	5.95	1.65	TD
Lipid	Polyunsaturated Fatty Acid (n3 and n6)	12	7	168	58.33	4.17	1.16	TD
Lipid	Primary Bile Acid Metabolism	7	5	168	71.43	2.98	0.83	TD
Lipid	Secondary Bile Acid Metabolism	20	14	168	70	8.33	2.31	TD
Lipid	Short Chain Fatty Acid	1	0	168	0	0	0	TD
Lipid	Sphingolipid Metabolism	10	8	168	80	4.76	1.32	TD
Lipid	Steroid	18	18	168	100	10.71	2.97	TD
Lipid	Sterol	5	4	168	80	2.38	0.66	TD
Nucleotide	Purine Metabolism, (Hypo)Xanthine/Inosine containing	7	2	39	28.57	5.13	0.33	TD
Nucleotide	Purine Metabolism, Adenine containing	7	7	39	100	17.95	1.16	TD
Nucleotide	Purine Metabolism, Guanine containing	4	2	39	50	5.13	0.33	TD
Nucleotide	Purine and Pyrimidine Metabolism	1	1	39	100	2.56	0.17	TD
Nucleotide	Pyrimidine Metabolism, Cytidine containing	4	4	39	100	10.26	0.66	TD
Nucleotide	Pyrimidine Metabolism, Orotate containing	3	2	39	66.67	5.13	0.33	TD
Nucleotide	Pyrimidine Metabolism, Thymine containing	4	3	39	75	7.69	0.5	TD
Nucleotide	Pyrimidine Metabolism, Uracil containing	9	7	39	77.78	17.95	1.16	TD
Peptide	Acetylated Peptides	2	2	39	100	5.13	0.33	TD
Peptide	Dipeptide	20	18	39	90	46.15	2.97	TD
Peptide	Dipeptide Derivative	2	2	39	100	5.13	0.33	TD
Peptide	Gamma-glutamyl Amino Acid	15	15	39	100	38.46	2.48	TD
Xenobiotics	Bacterial/Fungal	2	2	106	100	1.89	0.33	TD
Xenobiotics	Benzoate Metabolism	12	9	106	75	8.49	1.49	TD
Xenobiotics	Chemical	10	9	106	90	8.49	1.49	TD
Xenobiotics	Drug	11	10	106	90.91	9.43	1.65	TD
Xenobiotics	Food Component/Plant	58	46	106	79.31	43.4	7.59	TD
Xenobiotics	Xanthine Metabolism	13	13	106	100	12.26	2.15	TD
								TD
